# Soft rot pathogen *Dickeya dadantii* 3937 produces tailocins resembling the tails of *Enterobacteria* bacteriophage P2

**DOI:** 10.1101/2023.08.14.553165

**Authors:** Marcin Borowicz, Dorota M. Krzyżanowska, Magdalena Narajczyk, Marta Sobolewska, Magdalena Rajewska, Paulina Czaplewska, Katarzyna Węgrzyn, Robert Czajkowski

## Abstract

Tailocins are nanomolecular machines with bactericidal activity. They are produced by bacteria to contribute to fitness in mixed communities, and hence, they play a critical role in their ecology in a variety of habitats. Here, we characterized the new tailocin produced by *Dickeya dadantii* strain 3937, a well-characterized member of plant pathogenic Soft Rot *Pectobacteriaceae* (SRP). Tailocins induced in *D. dadantii* were ca. 166 nm long tubes surrounded by contractive sheaths with baseplates having tail fibers at one end. A 22-kb genomic cluster involved in their synthesis and having high homology to the cluster coding for the tail of the Enterobacteriophage P2 was identified. The *D. dadantii* tailocins, termed dickeyocin P2D1 (phage P2-like dickeyocin 1), were resistant to inactivation by pH (3.5 – 12), temperature (4 – 50 °C), and elevated osmolarity (NaCl concentration: 0.01 – 1 M). P2D1 could kill a variety of different *Dickeya* spp. but not any strain of *Pectobacterium* spp. tested and were not toxic to *Caenorhabditis elegans*.

**Teaser:** Tailocins are nanomolecular entities similar to syringes that are produced by various bacteria to fight other microorganisms present in the same environment.
