## Supplementary material for "Soft rot pathogen *Dickeya dadantii* 3937 produces tailocins resembling the tails of *Enterobacteria* bacteriophage P2": Dataset S2

### Sheet: Info
Date the NCBI blast searches were performed: 14.03.2023
protein comparisons were performed with blastp at NCBI, database: non-redundant protein sequences (nr)
Bacteriophage P2 genes and genes Function based on Cristi and Calendar, 2016 (PMID: 27144088)

### Sheet: blastp P2 comparison to Dda3937
Bacteriophage P2 (NC_001895)	Query for BLASTp		BLASTp results
Genes	Accession #	Gene function	Query coverage	E	Per. Ident	Protein accesion	Locus Tag in NC_014500.1	Alternative locus tag	Range in NC_014500.1
int	NP_046786	integrase	95	3e-69	36.98	WP_013316546.1	DDA3937_RS04115	Dda3937_01762	915452	916543
C	NP_046787	immunity repressor					-
cox	NP_046788	repressor of C expression; directionality factor required for excision					-
orf78	NP_046789	unknown; highly conserved	83	0.0001	40	WP_167535238.1	DDA3937_RS23480	Dda3937_01768	921033	921188
B	NP_046790	DNA replication; lagging strand synthesis	98	4e-48	47.88	WP_042318392.1	DDA3937_RS12010	Dda3937_03776	2734508	2735056
orf80	NP_046791	unknown; highly conserved, DUF2732					-
orf81	NP_046792	unknown; highly conserved					-
orf82	NP_046793	unknown; C4 type zinc finger protein, DksA/TraR family	95	3e-21	54.93	WP_013318204.1	DDA3937_RS12020	Dda3937_03774	2735391	2735615
orf83	NP_046794	unknown; highly conserved					-
A	NP_046795	DNA replication; site-specific nick at ori	94	0	46.59	WP_013318205.1	DDA3937_RS12025	Dda3937_04339	2735712	2737838
orf91	NP_046796	unknown, conserved ASCH superfamily domain - possible RNA binding protein					-
tin	NP_046797	blocks growth of T-even phages					-
old	NP_046798	nuclease; blocks growth of phage λ	62	4e-06	24.8	WP_013316161.1	DDA3937_RS02265	Dda3937_02865	502871	503962
Q	NP_046757	portal	90	7e-57	34.7	ADM97083.1	DDA3937_RS04185	Dda3937_02575	926566	927540
P	NP_046758	terminase lg subunit; DNA-dependent ATPase	94	4e-150	43.59	WP_013316559.1	DDA3937_RS04190	Dda3937_02574	927591	929366
O	NP_046759	capsid scaffold; prohead protease	50	7e-23	38.19	WP_148226863.1	DDA3937_RS04195	Dda3937_02573	929523	930359
N	NP_046760	major capsid precursor	92	3e-29	28.44	WP_033111643.1	DDA3937_RS04200	Dda3937_02572	930414	931445
M	NP_046761	terminase sm subunit	70	5e-11	26.26	WP_013316562.1	DDA3937_RS04205	Dda3937_02571	931449	932150
L	NP_046762	capsid completion protein					-
X	NP_046763	baseplate	100	8e-30	64.18	WP_013318207.1	DDA3937_RS12035	Dda3937_03772	2738717	2738920
Y	NP_046764	holin	100	2e-38	65.59	WP_013318541.1	DDA3937_RS13615	Dda3937_02795	3101465	3101776
K	NP_046765	endolysin	93	3e-87	74.03	WP_013318542.1	DDA3937_RS13620	Dda3937_02796	3101766	3102254
lysA	NP_046766	antiholin					-
lysB	NP_046767	lysis control, Rz-like spanin component					-
lysC	NP_757382	lysis control, Rz1-like spanin component	72	2e-16	44.29	WP_237703477.1	DDA3937_RS23725		3102576	3102866
R	NP_046768	tail completion - sheath terminator?	98	3e-32	44.44	WP_013318208.1	DDA3937_RS12040	Dda3937_03771	2738996	2739457
S	NP_046769	tail completion - tube terminator?					-
orf30	NP_046770	unknown; highly conserved					-
V	NP_046771	tail spike	100	3e-98	65.73	WP_033111903.1	DDA3937_RS12050	Dda3937_04605	2740694	2741335
W	NP_046772	baseplate	96	7e-48	60.36	WP_013318211.1	DDA3937_RS12055	Dda3937_00029	2741332	2741682
J	NP_046773	baseplate	100	4e-163	73.18	WP_013318212.1	DDA3937_RS12060	Dda3937_00030	2741687	2742595
I	NP_046774	baseplate	99	2e-84	65.71	WP_013318213.1	DDA3937_RS12065	Dda3937_00031	2742588	2743199
H	NP_046775	tail fiber	31	7e-49	53.45	WP_013318214.1	DDA3937_RS12070	Dda3937_04606	2743555	2744760
G	NP_046776	tail fiber assembly	30	1e-10	49.06	ADM99384.1	DDA3937_RS14845	Dda3937_04365	3407286	3407492
fun(Z)	NP_046777	FudR sensitivity; blocks phage T5					-
FI	NP_046778	tail sheath	99	0	78.73	WP_013318223.1	DDA3937_RS12110	Dda3937_03810	2751803	2752972
FII	NP_046779	tail tube	100	5e-93	70.35	WP_013318224.1	DDA3937_RS12115	Dda3937_03811	2752987	2753505
E	NP_046781	tail assembly chaperone	98	2e-36	58.89	WP_013318225.1	DDA3937_RS12120	Dda3937_03812	2753566	2753856
E+E'	NP_046780	tail assembly chaperone; −1 frameshift extension of gpE	59	5e-32	58.33	WP_013318225.1	DDA3937_RS12120	Dda3937_03812	2753566	2753856
T	NP_046782	tail tape measure					-
U	NP_046783	tail - tube initiator?	90	2e-56	54.79	WP_013318228.1	DDa3937_RS12130	Dda3937_03815	2755104	2755598
D	NP_046784	baseplate hub	95	8e-108	45.87	WP_013318229.1	DDa3937_RS12135	Dda3937_03816	2755595	2756773
ogr	NP_046785	activator of late transcription; C4 Zn-finger protein	80	2e-24	60.34	WP_012769529.1	DDa3937_RS12140		2756870	2757061
Bacteriophage P2 genes and function of genes based on Cristi and Calendar, 2016 (PMID: 27144088)
